# Lipoxin A_4_/FPR2 signaling mitigates ferroptosis of alveolar epithelial cells via NRF2-dependent pathway during lung ischemia-reperfusion injury

**DOI:** 10.1101/2024.04.22.590127

**Authors:** Denny Joseph Manual Kollareth, Victoria Leroy, Zhenxiao Tu, Makena Jade Woolet-Stockton, Manasi Kamat, Timothy J. Garrett, Carl Atkinson, Guoshuai Cai, Gilbert R. Upchurch, Ashish K. Sharma

## Abstract

**BACKGROUND:** Post-lung transplantation (LTx) injury can involve sterile inflammation due to ischemia-reperfusion injury (IRI). We investigated the cell-specific role of ferroptosis (excessive iron-mediated cell death) in mediating lung IRI and determined if specialized pro-resolving mediators such as Lipoxin A4 (LxA_4_) can protect against ferroptosis in lung IRI.

**METHODS:** Single-cell RNA sequencing of lung tissue from post-LTx patients was analyzed. Lung IRI was evaluated in C57BL/6 (WT), formyl peptide receptor 2 knockout (*Fpr2^−/−^*) and nuclear factor erythroid 2-related factor 2 knockout (*Nrf2^−/−^*) mice using a hilar-ligation model with or without LxA_4_ administration. Furthermore, the protective efficacy of LxA_4_ was evaluated employing a murine orthotopic LTx model and *in vitro* studies using alveolar type II epithelial (ATII) cells.

**RESULTS:** Differential expression of ferroptosis-related genes was observed in post-LTx patient samples compared to healthy controls. A significant increase in the levels of oxidized lipids and reduction in the levels of intact lipids were observed in mice subjected to IRI compared to shams. Furthermore, pharmacological inhibition of ferroptosis with liproxstatin-1 mitigated lung IRI and lung dysfunction. Importantly, LxA_4_ treatment attenuated pulmonary dysfunction, ferroptosis and inflammation in WT mice subjected to lung IRI, but not in *Fpr2^−/−^* or *Nrf2^−/−^*mice, after IRI. In the murine LTx model, LxA_4_ treatment increased PaO_2_ levels and attenuated lung IRI. Mechanistically, LxA_4_-mediated protection involves increase in NRF2 activation and glutathione concentration as well as decrease in MDA levels in ATII cells.

**CONCLUSIONS:** LxA_4_/FPR2 signaling on ATII cells mitigates ferroptosis via NRF2 activation and protects against lung IRI.
