## Supplementary material for "Lipoxin A_4_/FPR2 signaling mitigates ferroptosis of alveolar epithelial cells via NRF2-dependent pathway during lung ischemia-reperfusion injury": Table S2

### Sheet: Ferroptposis related genes
Gene Symbol	GeneCard ID
AIFM2	GC10M070098
GPX4	GC19P001103
HEPFAL	GC21P047638
SLC7A11	GC04M138164
LINC00336	GC06M033586
LINC00472	GC06M092134
NFE2L2	GC02M177227
TP53	GC17M007661
MIR7-3HG	GC19P102033
ACSL4	GC0XM109624
PVT1	GC08P128043
GABPB1-AS1	GC15P148335
MIR522	GC19P053751
H19	GC11M001995
SCARNA5	GC02P233275
SOD2-OT1	GC06M159772
TFRC	GC03M196259
NCOA4	GC10M046005
ZFAS1	GC20P049276
TMEM164	GC0XP110002
HMOX1	GC22P035380
FTH1	GC11M061959
SLC39A7	GC06P033200
LINC01672	GC01P011469
RAB4B-EGLN2	GC19P040778
SLC3A2	GC11P062856
SLC40A1	GC02M189560
SLC1A5	GC19M089107
TRIM7	GC05M181193
OIP5-AS1	GC15P148101
PCBP2	GC12P053452
HSPB1	GC07P076302
MIR4443	GC03P055940
GCLC	GC06M053497
VDAC3	GC08P042392
BDNF-AS	GC11P027466
PCBP1	GC02P070087
TMX2-CTNND1	GC11P057712
ALOX15	GC17M004630
KEAP1	GC19M010486
CBS	GC21M043053
MIR6852	GC09M035710
IREB2	GC15P078437
PLXNB2	GC22M050274
AKR1C3	GC10P005035
AKR1C1	GC10P004963
CISD1	GC10P058269
AKR1C2	GC10M004987
POR	GC07P075899
TRIM26	GC06M030184
MEG3	GC14P115583
BECN1	GC17M042810
CERNA3	GC08P056101
ACSL3	GC02P222860
FTMT	GC05P121851
XIST	GC0XM073820
GCH1	GC14M054842
MAP1LC3B	GC16P087413
LPCAT3	GC12M006976
PRNP	GC20P004686
SAT1	GC0XP023784
PHKG2	GC16P066072
CP	GC03M149162
NOX4	GC11M089324
MAP1LC3C	GC01M241995
SLC11A2	GC12M050952
FTL	GC19P048965
STEAP3	GC02P141298
VDAC2	GC10P075210
LCN2	GC09P128149
OTUB1	GC11P063985
YAP1	GC11P102110
EMSLR	GC07P105158
PARK7	GC01P011539
CYBB	GC0XP037780
ATG5	GC06M106045
ATG7	GC03P020252
ATF4	GC22P039519
GAS5	GC01M173947
ZFPM2-AS1	GC08M105466
MAP1LC3A	GC20P034546
HSPA5	GC09M125234
SCD	GC10P100347
DPP4	GC02M161992
LINC01833	GC02M044921
MSC-AS1	GC08P071828
EP300	GC22P065232
HIF1A	GC14P061695
FBXW7	GC04M152321
MIR4435-2HG	GC02M112750
ACSL1	GC04M184755
BACH1	GC21P029194
SIRT3	GC11M000215
HULC	GC06P008468
MIR93	GC07M104746
TF	GC03P138152
KRAS	GC12M028437
LINC01614	GC02P215717
SNHG16	GC17P102459
MIR9-3HG	GC15P149232
LINC01224	GC19M088637
CYTOR	GC02P089050
TUG1	GC22P030969
MIR494	GC14P115619
SNHG7	GC09M138601
HMGB1	GC13M030456
TRC-GCA24-1	GC17M071542
ARHGEF26-AS1	GC03M154024
LINC00665	GC19M090181
TRA-TGC7-1	GC06M090560
LINC-ROR	GC18M057054
WWTR1	GC03M149517
TMEM161B-DT	GC05P088278
SNORD46	GC01P045956
SNHG14	GC15P147532
IL6	GC07P022725
PRDX6	GC01P173477
SP1	GC12P053380
YTHDF2	GC01P034802
FANCD2	GC03P010026
MIR375	GC02M219001
FABP4	GC08M081478
MIR133B	GC06P052148
KCNQ1OT1	GC11M010310
PRKAA1	GC05M040759
VDAC1	GC05M133975
FDFT1	GC08P011795
TXNRD1	GC12P104215
ACSL5	GC10P112374
MYC	GC08P127735
NEDD4L	GC18P058044
SNHG1	GC11M121080
TMPO-AS1	GC12M098512
SNORD118	GC17M017010
LINC01503	GC09P139387
OTUD6B-AS1	GC08M091059
SOCS1	GC16M017940
TIGAR	GC12P035900
DHODH	GC16P072008
TRU-TCA1-1	GC19M045478
LINC01857	GC02P207663
CHAC1	GC15P040952
SNORD15A	GC11P075400
TNF	GC06P125492
MDM2	GC12P068808
STAT3	GC17M042313
MIR497	GC17M016820
MIAT	GC22P026646
MTOR	GC01M011106
DANCR	GC04P052712
LINC01063	GC03M196631
CTH	GC01P070411
HMGCR	GC05P075336
GSS	GC20M034928
SLC39A14	GC08P022367
SLC39A8	GC04M102252
NOX1	GC0XM100843
COQ2	GC04M083261
GCLM	GC01M093885
SLC38A1	GC12M046183
ACSL6	GC05M131949
CHMP5	GC09P033264
CHMP6	GC17P080991
SAT2	GC17M007626
GRIK1-AS2	GC21P029294
RELA	GC11M065653
NR1H4	GC12P100473
GOT1	GC10M099396
GSK3B	GC03M119821
PDIA4	GC07M149003
NEAT1	GC11P084565
PKM	GC15M072199
MGST1	GC12P016347
MIR214	GC01M172234
ELAVL1	GC19M007958
HNF4A	GC20P044355
ATL1	GC14P050532
BMAL1	GC11P013277
TNFAIP3	GC06P137866
JUN	GC01M058780
SYVN1	GC11M121177
MIRLET7C	GC21P017033
MIR4668	GC09P111932
MIR758	GC14P115630
HNRNPC	GC14M026505
RBMX	GC0XM136848
PNO1	GC02P068157
MIR100HG	GC11M124066
CCDC144NL-AS1	GC17P102748
ARRDC1-AS1	GC09M137615
ALOX5	GC10P045374
SIRT1	GC10P067884
PANX1	GC11P094128
ATF3	GC01P212565
USP14	GC18P000158
H1-3	GC06M091689
MIR129-1	GC07P128207
LDHA	GC11P018394
MIR429	GC01P011075
H2AX	GC11M122310
GSTZ1	GC14P077320
GPX3	GC05P151366
SND1	GC07P127652
PAX8-AS1	GC02P141243
LINC02605	GC08P078838
LINC01094	GC04P078915
ELF3-AS1	GC01M202001
PSMA3-AS1	GC14M058140
HSPA8	GC11M123057
HCG18	GC06M090642
YY1	GC14P100238
IRF1	GC05M132440
TFR2	GC07M100620
CUL4B	GC0XM120524
PROM2	GC02P095274
LASTR	GC10M005602
CBSLR	GC01P185319
HOTAIRM1	GC07P027095
SNAI3-AS1	GC16P088663
LIPE-AS1	GC19P103178
LINC01871	GC02P007723
AKT1	GC14M104769
SQLE	GC08P124998
EMP1	GC12P013196
ACTB	GC07M005527
KRT18	GC12P052948
ALB	GC04P073397
KRT14	GC17M041582
EEF1A1	GC06M091272
KRT16	GC17M041609
KRT6B	GC12M052446
MIR23A	GC19M019649
KTN1-AS1	GC14M055687
LINC00462	GC13M048576
PGR-AS1	GC11P101131
CASC9	GC08M075132
FZD7	GC02P202537
SESN2	GC01P034773
DLEU1	GC13P050551
MIR193A	GC17P031559
LINC00324	GC17M017017
LINC00205	GC21P047681
SNHG10	GC14M118664
EIF3J-DT	GC15M044727
HNRNPA2B1	GC07M026174
TIMP1	GC0XP056576
HELLS	GC10P106749
HMGCS1	GC05M044726
RMST	GC12P097431
SFTA1P	GC10M010784
SLCO4A1-AS1	GC20M062663
LINC02541	GC06M113624
GDNF-AS1	GC05P037928
APOC1	GC19P044914
MIR320A	GC08M022301
SNHG17	GC20M038860
ENO1	GC01M008861
NQO1	GC16M069706
LAMP2	GC0XM120426
FBLN1	GC22P045502
TRIM59	GC03M160432
HOXB-AS3	GC17P048549
MIR338	GC17M081402
PELATON	GC20P050417
LINC02446	GC12P036086
C1RL-AS1	GC12P035972
LINC01655	GC01M221774
PCSK9	GC01P055039
CA9	GC09P035673
MIR545	GC0XM074287
DECR1	GC08P090001
ECH1	GC19M038815
MIR424	GC0XM134748
DARS1-AS1	GC02P141693
MYCN	GC02P015964
SOCS2	GC12P093569
MIR142	GC17M058331
STK11	GC19P001177
PLA2G6	GC22M076500
HNRNPD	GC04M082352
MILIP	GC17P102668
RNU6-1	GC15M067839
SREBF2-AS1	GC22M076601
HSPA9	GC05M138554
LINC00520	GC14M055781
ZNF667-AS1	GC19P056477
ASCL4	GC12P107774
SNCA	GC04M089724
VIM	GC10P017227
ATP5F1A	GC18M046081
ATP5F1B	GC12M059096
PCBP3	GC21P045643
IGKC	GC02M092235
IGHG4	GC14M118872
MAPT-AS1	GC17M045799
MIR655	GC14P115626
FSCN1	GC07P005592
IFITM9P	GC11M069303
XRCC6	GC22P065264
PTBP1	GC19P000797
CCT3	GC01M156308
ATM	GC11P108223
SKP2	GC05P036151
ATG16L1	GC02P233280
STING1	GC05M139489
ZFP36	GC19P039406
MIR181D	GC19P013874
MYLK-AS1	GC03P123592
BAP1	GC03M052401
MEF2C	GC05M088718
MIR373	GC19P103679
LUCAT1	GC05M091054
SCARNA22	GC04P003023
NCK1-DT	GC03M136836
MIR507	GC0XM147246
CKB	GC14M103519
H2AC1	GC06M090330
MIR193BHG	GC16P065315
TGFB1	GC19M041301
TLR4	GC09P117704
NF2	GC22P029603
ADCY10	GC01M167809
APOL3	GC22M036140
CRMA	GC20M062552
SLC25A5-AS1	GC0XM119444
SSBP1	GC07P157688
WTAP	GC06P159725
ERBB2	GC17P039687
CTNNB1	GC03P041194
CTSB	GC08M011842
YWHAE	GC17M016100
CDC25A	GC03M048283
BGN	GC0XP153494
RACK1	GC05M182515
MFGE8	GC15M088898
RPL7	GC08M073290
RPS3A	GC04P151099
FHOD1	GC16M067287
TRIM54	GC02P027330
SFTA3	GC14M036474
MIR30E	GC01P040754
MIR122	GC18P058451
CD300LD-AS1	GC17P102368
ZEB1-AS1	GC10M031166
MIR372	GC19P103678
SLC7A11-AS1	GC04P138027
MIR4465	GC06P140683
LINC03122	GC05P061640
MIR155HG	GC21P025622
LINC00968	GC08M056618
TMEM105	GC17M081311
MIR155	GC21P025573
PTGES2-AS1	GC09P139302
LINC01436	GC21P036299
MIR1273C	GC06P154853
IDH1	GC02M208236
PTEN	GC10P106636
GJA1	GC06P126877
CAV1	GC07P116524
PRDX1	GC01M045717
PRKCB	GC16P065674
SREBF1	GC17M017810
IRF8	GC16P085900
HAMP	GC19P102946
TRIM21	GC11M004384
CD276	GC15P073683
DUOX1	GC15P045129
HDLBP	GC02M241227
LACTB	GC15P150143
LRFN5	GC14P043772
SLC47A1	GC17P019495
TRIM69	GC15P148210
PRRX2	GC09P129665
USP35	GC11P078188
ZC3H13	GC13M045954
PRMT9	GC04M147637
MIR181B1	GC01M198858
FOXC2-AS1	GC16M086566
MIR362	GC0XP056753
MIR27A	GC19M019647
MIR15B	GC03P160404
CASC8	GC08M135374
PSEN1	GC14P073136
IFNG	GC12M068154
EIF2AK3	GC02M088556
AHCY	GC20M035675
GGT1	GC22P024583
SPARC	GC05M151661
GPD2	GC02P156408
SOX2	GC03P181711
MAT2A	GC02P086312
FOXC1	GC06P001621
UBE2J2	GC01M012915
USP11	GC0XP047232
CERS6	GC02P168459
GLS2	GC12M056470
PIR	GC0XM015402
RBMS1	GC02M160272
STYK1	GC12M028046
KLF11	GC02P010054
NKAP	GC0XM120333
UBE2G2	GC21M044768
MARCHF6	GC05P010704
MIOX	GC22P050486
SLC35F2	GC11M107790
SNHG12	GC01M030655
MIR19A	GC13P091658
LINC00511	GC17M072390
LINC01139	GC01M238480
LOC654780	GC16M084193
DUXAP8	GC22P015784
MIR670	GC11P043901
MIR29A	GC07M130876
NFKB1	GC04P102501
AR	GC0XP067544
IDH2	GC15M090083
PHGDH	GC01P119660
CASK	GC0XM041514
KAT5	GC11P065711
MAPK8	GC10P048306
DLD	GC07P107901
KDM1A	GC01P023019
ALDH1A1	GC09M072900
HNRNPA1	GC12P054280
KRT1	GC12M052674
CYP24A1	GC20M054153
LIFR	GC05M038475
MDM4	GC01P204516
ARG2	GC14P067619
ETFA	GC15M144559
KRT5	GC12M052514
SLC11A1	GC02P218382
STUB1	GC16P064961
KRT17	GC17M041619
MCM5	GC22P035400
PPARA	GC22P046150
CSTA	GC03P122325
DKK1	GC10P052314
LTBP2	GC14M074498
TAGLN	GC11P117199
TUBA1B	GC12M049127
KRT10	GC17M040818
KRT6A	GC12M052488
P4HA1	GC10M073007
SNAI2	GC08M048917
GRK4	GC04P002963
KRT2	GC12M052764
FFAR2	GC19P102949
KRT9	GC17M041565
SLC6A14	GC0XP116436
SQOR	GC15P148241
ISYNA1	GC19M018434
RETREG1	GC05M016559
AMER1	GC0XM064185
KLF15	GC03M126293
YTHDC2	GC05P113513
CRIM1	GC02P036355
DCD	GC12M054644
HCAR1	GC12M122726
IGHG1	GC14M105736
H4C1	GC06P125261
MITD1	GC02M100563
PM20D1	GC01M205829
NOL10	GC02M010562
SERPINB12	GC18P063556
H2BC12	GC06M090421
MIR491	GC09P020716
LINC00092	GC09M107697
MIR302A	GC04M112909
MIR9-3	GC15P089368
LINC00958	GC11M012877
MIR147A	GC09M120244
MIR15A	GC13M050049
MYH16	GC07P099238
A2M-AS1	GC12P009065
MIR656	GC14P115627
ADAMTS9-AS1	GC03P064549
DDX11-AS1	GC12M031020
IRAG1-AS1	GC11P010541
IGKV2D-40	GC02P092956
MIR587	GC06P106784
IGKV2-40	GC02M092276
IGKV3D-20	GC02P092979
MIR365B	GC17P101142
SDCBP2-AS1	GC20P001273
LINC01508	GC09M090300
LINC01836	GC19P101823
PGM5P3-AS1	GC09P000073
G3BP1	GC05P151771
LINC02154	GC0XM014558
SOD1	GC21P031659
DDR2	GC01P163748
ITCH	GC20P034363
XBP1	GC22M028794
BIRC5	GC17P078214
LONP1	GC19M005691
SPHK1	GC17P076376
CELF2	GC10P010462
CD82	GC11P044564
EFEMP1	GC02M055865
FGF4	GC11M121396
PGRMC1	GC0XP119236
PDK4	GC07M095583
TAF15	GC17P101242
WDR5	GC09P134135
ASAH2	GC10M050182
CDCA7	GC02P173354
ANKRD1	GC10M090912
USF2	GC19P035268
ISCA2	GC14P074493
SGK2	GC20P043558
UCHL5	GC01M193012
MAFG	GC17M081918
SHARPIN	GC08M144098
AMBRA1	GC11M120823
CUL9	GC06P043182
MTCH1	GC06M090892
HRNR	GC01M152212
SMG9	GC19M043727
CISD3	GC17P038730
HDDC3	GC15M090929
YY2	GC0XP021855
MIR10B	GC02P176150
MIR30B	GC08M134800
MIR370	GC14P114595
MIR431	GC14P114593
MIRLET7B	GC22P065374
LINC02908	GC09P139900
SNHG6	GC08M066921
LINC02913	GC09P139386
MIR3200	GC22P030731
SNORD95	GC05M181243
HAGLROS	GC02P176350
ILF3-DT	GC19M019438
MIR1-2	GC18M033019
INKA2-AS1	GC01P111740
BOLA3-DT	GC02P074146
LINC02716	GC11P047355
LINC00616	GC04M137978
LINC01579	GC15M145023
LINC02080	GC17P102479
MIR1287	GC10M098395
SNHG21	GC15P149011
FOXD1-AS1	GC05P073446
LINC01956	GC02M118758
PWAR1	GC15P025135
FGFR1	GC08M038400
ESR1	GC06P151656
MMP2	GC16P067771
CDKN2A	GC09M021967
G6PD	GC0XM154593
CD36	GC07P080369
CREB1	GC02P207529
SLC12A5	GC20P046021
ZEB1	GC10P031318
NAMPT	GC07M106248
TFAP2A	GC06M010393
ALDH3A2	GC17P019648
ERCC6	GC10M049454
KDM3B	GC05P138352
KDM5C	GC0XM053176
PEBP1	GC12P118147
ALAS2	GC0XM055009
ALDH1A3	GC15P100877
DDB1	GC11M121015
IGFBP7	GC04M057030
CCL5	GC17M035871
TRPM7	GC15M050552
UBE2D3	GC04M102794
CUL4A	GC13P113208
H1-4	GC06P127117
LGALS1	GC22P037675
NGLY1	GC03M025718
RBX1	GC22P040951
RUNX3	GC01M024899
SETDB1	GC01P150926
PDSS2	GC06M107152
SEMA5A	GC05M009036
CYB5R1	GC01M202964
FOSL2	GC02P028392
GABARAPL1	GC12P010212
H1-2	GC06M090360
KLB	GC04P039408
ABCB10	GC01M229516
FGF21	GC19P103408
IGF2BP1	GC17P101869
NFE2L1	GC17P101823
CYGB	GC17M076527
SCARA5	GC08M027869
DCAF8	GC01M160215
NSUN5	GC07M073302
H1-5	GC06M091690
H1-1	GC06M090353
UFL1	GC06P096521
PCDH20	GC13M061409
WDR76	GC15P043826
COX7A1	GC19M089743
FOXN4	GC12M109277
TRIM6	GC11P005596
COMMD10	GC05P116086
HSDL2	GC09P112437
PAQR3	GC04M078887
H1-10	GC03M131626
MAL2	GC08P119165
ZNF8	GC19P103872
MIR132	GC17M002049
MIR324	GC17M007223
MIR326	GC11M075335
MIR499A	GC20P034990
LINC00473	GC06M165328
MIR199A2	GC01M172235
MIR144	GC17M071103
MIR31HG	GC09M022093
CARMN	GC05P149397
LINC-PINT	GC07M130795
LINC00460	GC13P106376
HEIH	GC05M182482
LINC00673	GC17M072290
MIR552	GC01M034669
LINC00996	GC07P150433
LINC00239	GC14P114839
ARGLU1-DT	GC13P106592
DNAJC3-DT	GC13M095649
ITGB2-AS1	GC21P044921
ZBTB40-IT1	GC01P022517
LINC00449	GC13M099499
MIR486-2	GC08P041954
MIR4735	GC01M196555
MIR6825	GC03M127575
MIR498	GC19P103663
DNMT1	GC19M010133
PTGS2	GC01M186671
TBK1	GC12P064451
USP7	GC16M008892
CDK1	GC10P060772
NEDD4	GC15M055826
FXN	GC09P069035
SMARCB1	GC22P023786
ABCB6	GC02M219209
LTF	GC03M046435
MEN1	GC11M064803
PYCR1	GC17M081932
CX3CL1	GC16P057372
FMR1	GC0XP148000
S100A4	GC01M153543
ACADSB	GC10P123008
ACO1	GC09P032374
REST	GC04P056907
ADIPOR1	GC01M202940
JAM3	GC11P134068
KDM4A	GC01P043650
RHOT1	GC17P032142
YME1L1	GC10M027110
BCAP31	GC0XM153701
ETV4	GC17M043527
IGF2BP3	GC07M023556
PLIN2	GC09M019249
SLC25A10	GC17P081712
CDH4	GC20P061252
SEC24B	GC04P109433
CSRP2	GC12M076859
MBOAT7	GC19M054173
SLC27A5	GC19M058479
METTL14	GC04P118685
SPINK2	GC04M056809
STEAP1	GC07P090154
CAPG	GC02M085391
FBXO31	GC16M087326
RBM15	GC01P110338
SLIRP	GC14P077708
STOML2	GC09M035099
BNC1	GC15M083255
DAZAP1	GC19P001407
HIPK3	GC11P033368
TFCP2L1	GC02M121216
ZSCAN25	GC07P104841
ALKBH5	GC17P018183
C19orf12	GC19M088720
CIRBP	GC19P001259
TRIM11	GC01M228393
ZNF350	GC19M089348
GABPB1	GC15M050275
MMD	GC17M055392
SCGB1D2	GC11P062266
PEDS1	GC20M050119
TMED8	GC14M077335
MIR127	GC14P114594
MIR106A	GC0XM134436
LINC00342	GC02M095807
LINC01558	GC06M167784
LINC00240	GC06P026956
ASMTL-AS1	GC0XP001400
BBOX1-AS1	GC11M027047
PWAR4	GC15P025211
TMEM254-AS1	GC10M080036
LINC02587	GC07P015568
OGFRP1	GC22P065286
NAT10	GC11P034105
C8orf76	GC08M123219
SQSTM1	GC05P179806
FLT3	GC13M028003
NOTCH2	GC01M119911
CDKN1A	GC06P125635
ATF6	GC01P161766
TRPV4	GC12M109783
TYRO3	GC15P041557
CEBPA	GC19M033299
FPR2	GC19P051752
FXR1	GC03P180868
BSG	GC19P000571
ABCC5	GC03M183919
SIRT6	GC19M004174
TTBK2	GC15M042738
SLC27A4	GC09P128340
AIM2	GC01M160098
CEP290	GC12M088049
LASP1	GC17P038869
PGAM1	GC10P097426
EIF3H	GC08M116642
FDX1	GC11P110429
STC1	GC08M023841
STC2	GC05M173314
COPZ1	GC12P054301
PCDH7	GC04P030722
ITGB8	GC07P020329
HLF	GC17P055264
PGAM5	GC12P132710
SLC38A5	GC0XM048458
PCDHB14	GC05P150731
HECTD3	GC01M045002
RNF182	GC06P013924
UTP11	GC01P039228
ATXN8OS	GC13P070107
MIR17HG	GC13P091347
TCL6	GC14P095627
MEG8	GC14P115584
MIR29C	GC01M207829
MIR486-1	GC08M041660
CACNA1G-AS1	GC17M072204
LINC00963	GC09P139391
SNORD104	GC17P064146
CERS6-AS1	GC02M168771
MIR761	GC01M051836
MIR137	GC01M098046
MIR501	GC0XP056754
TRAM2-AS1	GC06P125811
EZH2	GC07M148807
MIR223HG	GC0XP065921
TDRKH-AS1	GC01P160422
EGFR	GC07P055019
PDGFRB	GC05M150113
PIM1	GC06P125643
UBE2N	GC12M093406
ANO1	GC11P084810
DPEP1	GC16P089613
FADS2	GC11P061792
FABP1	GC02M088122
DNAJB6	GC07P157335
ALG3	GC03M184244
CHMP1A	GC16M089644
SETD7	GC04M139495
KLF2	GC19P102608
ME1	GC06M083210
CDK14	GC07P090471
GALNT14	GC02M030888
RSL1D1	GC16M011833
ARPC1A	GC07P099325
QSOX1	GC01P180154
SOX15	GC17M016973
MIR509-1	GC0XM147260
OLMALINC	GC10P106908
MIR1231	GC01P201808
MIR509-3	GC0XM147259
MIR509-2	GC0XM147258
MIR3938	GC03M055888
ITGA6	GC02P172427
ATF2	GC02M175072
ADAMTS9-AS2	GC03P064671
ATP2A1-AS1	GC16M043108
LINC00886	GC03M156747
PRKAA2	GC01P056645
CD44	GC11P035139
SOD2	GC06M159669
ALOX12	GC17P100409
MBTPS1	GC16M084053
MALINC1	GC05M140073
FGD5-AS1	GC03M025542
GASAL1	GC08P102807
RSF1-IT2	GC11M077717
CASC2	GC10P118053
MIR152	GC17M048037
PCAT1	GC08P126553
FAM106A	GC17M070867
LINC00242	GC06M169788
LMO7DN	GC13P075871
PGM5-AS1	GC09M070577
SCAT1	GC17M078605
LINC03007	GC07M025578
PXN-AS1	GC12P120194
LINC00680	GC06M057945
LOC130062887	GC19P108199
MAPK1	GC22M021759
PCNA	GC20M005114
EGLN1	GC01M231363
MAP3K5	GC06M136557
TPM1	GC15P156351
ANXA2	GC15M060347
ANXA5	GC04M121667
MDH2	GC07P076048
FH	GC01M241499
PHB1	GC17M072162
TPM3	GC01M154155
ATP6V1E1	GC22M017592
GNB1	GC01M001785
LGALS3	GC14P055124
CTSZ	GC20M058995
KRT19	GC17M041523
PRKCSH	GC19P011435
RPS3	GC11P085009
RPS6	GC09M019375
SHC1	GC01M154962
ANP32A	GC15M068778
SNAP29	GC22P020859
CARS1	GC11M003000
PSMA1	GC11M014506
EIF4H	GC07P074174
RPL7A	GC09P133348
STOM	GC09M121338
PSMD8	GC19P038374
RPS2	GC16M017298
CLTB	GC05M176392
CPLX2	GC05P175797
MYL12A	GC18P003238
PSME1	GC14P024136
TPM4	GC19P102604
ANP32B	GC09P097983
ANXA4	GC02P069646
TPD52L2	GC20P063865
TXNL1	GC18M056597
DECR2	GC16P064947
DNAJC9	GC10M073183
FKBP3	GC14M045115
PYM1	GC12M055903
CCDC124	GC19P102641
MIR34C	GC11P112372
MIR9-1	GC01M156420
PRECSIT	GC13M110866
SNORA66	GC01P092840
APCDD1L-DT	GC20P058516
MIR924HG	GC18M039114
VTRNA1-1	GC05P152115
LINC00664	GC19P102683
ENSG00000229694	GC09P098400
PLTP	GC20M045898
ELOC	GC08M073939
RPL8	GC08M146514
MIR22HG	GC17M016147
MYCNOS	GC02M015918
SNHG8	GC04P118278
MIR217	GC02M055982
SBF2-AS1	GC11P009758
LINC01133	GC01P162389
LINP1	GC10P006709
EOLA2-DT	GC0XP149932
WAC-AS1	GC10M028519
LINC00908	GC18P076528
LINC00844	GC10P058999
PAXIP1-AS2	GC07P154928
YTHDF3-DT	GC08M063165
ZNF236-DT	GC18M076993
PROX1	GC01P213983
BEX1	GC0XM103063
INSR	GC19M007112
APP	GC21M025880
TYMS	GC18P000657
ALDH7A1	GC05M126541
HSPG2	GC01M021822
PSAP	GC10M071816
CD59	GC11M033713
OGDH	GC07P044606
SPTLC1	GC09M107150
TALDO1	GC11P007397
APEX1	GC14P020455
ATIC	GC02P215311
GSTM3	GC01M109733
SLC25A13	GC07M096120
COX4I1	GC16P085798
CTNND1	GC11P058548
NFS1	GC20M035668
PLAUR	GC19M043646
ITGB5	GC03M124761
MYOF	GC10M093306
PPIF	GC10P106518
ADAM15	GC01P155050
ANXA3	GC04P078551
LTBP4	GC19P040592
MDH1	GC02P063557
NPEPPS	GC17P047522
PCSK6	GC15M145070
ACTR2	GC02P065227
LGMN	GC14M092703
METTL3	GC14M021498
TIMP2	GC17M078852
ADSS2	GC01M244416
CTSE	GC01M206009
HMGB3	GC0XP150980
TECR	GC19P014517
COX5B	GC02P097650
DNAJC7	GC17M071675
EIF5	GC14P103333
PARL	GC03M183826
RPA3	GC07M009227
TNFRSF19	GC13P023570
ELOB	GC16M017380
TES	GC07P116210
TMED10	GC14M075239
IBA57	GC01P228165
TBCA	GC05M077691
TCEA1	GC08M053966
ACTR1B	GC02M097655
FKBP2	GC11P084447
HIVEP3	GC01M041506
MRPL19	GC02P075646
CST1	GC20M023885
PFDN6	GC06P033289
SH3BGRL3	GC01P034530
ABCF3	GC03P184186
CST4	GC20M023685
METTL16	GC17M002405
SPCS2	GC11P085007
KPRP	GC01P160477
SERF2	GC15P043777
DOCK8-AS1	GC09M000480
MIR146B	GC10P102436
TP53TG1	GC07M087325
MIR17	GC13P091350
DNM3OS	GC01M172226
FALEC	GC01P160324
MIR497HG	GC17M007015
TMEM72-AS1	GC10M044811
LINC00649	GC21P033915
CDH2	GC18M033085
EPAS1	GC02P046293
HPCAL1	GC02P010302
MIR34A	GC01M013270
DLX6-AS1	GC07M097003
MIR20A	GC13P091659
MIR335	GC07P130496
CBR3-AS1	GC21M036090
LINC02910	GC20P060056
MIR24-2	GC19M019644
MIR98	GC0XM053716
MIR16-2	GC03P160418
LINC02901	GC06P162170
MIR410	GC14P115611
LINC00941	GC12P036462
ITGB1-DT	GC10P032959
LINC00702	GC10M004201
LRP4-AS1	GC11P047387
LINC02257	GC01M221886
MGC32805	GC05M122436
PCBP2-OT1	GC12P053464
LINC01215	GC03P108109
MIR3189	GC19P018386
NR4A1AS	GC12M052059
LINC02328	GC14P085799
RB1	GC13P048303
HMGCL	GC01M023801
MELTF	GC03M196980
MIR140	GC16P076899
MIR146A	GC05P160485
MIR221	GC0XM045746
MIR222	GC0XM045747
MIR378A	GC05P149732
MIR425	GC03M053462
LINC00339	GC01P034245
TTN-AS1	GC02P178521
LINC01550	GC14M118685
HOXB-AS4	GC17P101850
GMDS-DT	GC06P002265
LINC00944	GC12M126729
MIR6073	GC11M015969
G0S2	GC01P209675
HILPDA	GC07P135011
MEX3A	GC01M156072
LINC00632	GC0XP140709
MIR4286	GC08P010666
MIR664A	GC01M220200
LINC01446	GC07M053655
LINC02432	GC04M141295
LINC01767	GC01P056416
MIR4458	GC05P008460
TRR-TCT2-1	GC17P100489
BCAT2	GC19M048795
GDPD5	GC11M121590
MIR874	GC05M137647
CHKB-CPT1B	GC22M050568
SLC31A1	GC09P113221
LRP8	GC01M053243
ZRANB1	GC10P125013
MIR106B	GC07M104831
LPIN1	GC02P011677
PRC1	GC15M090966
HADHA	GC02M026190
RUVBL1	GC03M128064
CBX3	GC07P026201
NAP1L1	GC12M076036
MT1G	GC16M056666
SLX1A-SULT1A3	GC16P066021
TGFBR1	GC09P099696
UCHL1	GC04P041256
GSTP1	GC11P067583
PGK1	GC0XP078118
ALDOA	GC16P030064
FASN	GC17M082078
TUBA1A	GC12M049184
UBA1	GC0XP047190
ENO2	GC12P006913
GPI	GC19P034359
MYH9	GC22M036281
SMC3	GC10P110567
TUBB4A	GC19M019027
YWHAG	GC07M078427
ACVR1B	GC12P051951
ANXA1	GC09P073151
DLST	GC14P074881
GNB3	GC12P006839
HSP90B1	GC12P103930
RPL5	GC01P092836
RPSA	GC03P039406
YWHAB	GC20P044885
YWHAZ	GC08M100917
CFL1	GC11M065823
DPYSL2	GC08P026514
EIF4A1	GC17P007572
EWSR1	GC22P064837
HP	GC16P077017
MYH10	GC17M008474
VAPB	GC20P058389
XRCC5	GC02P216107
ACTC1	GC15M034790
CCT5	GC05P010249
CNBP	GC03M129167
PDIA3	GC15P043746
RPL10	GC0XP154389
TRIM28	GC19P058544
BANF1	GC11P066002
DHX9	GC01P182839
DUT	GC15P048331
LRPPRC	GC02M043886
PRDX2	GC19M012796
RPA2	GC01M030627
RPL15	GC03P023916
RPL26	GC17M008377
VAPA	GC18P009938
HMGN1	GC21M039342
ITIH3	GC03P052794
KHDRBS1	GC01P032013
LDHB	GC12M021635
PROK2	GC03M071771
RPS7	GC02P003575
RPLP0	GC12M120196
RPS13	GC11M017886
YBX1	GC01P042682
HNRNPA3	GC02P177212
NOLC1	GC10P102152
RPL13A	GC19P049487
RPLP2	GC11P007404
SNRPA	GC19P040750
ALYREF	GC17M081887
RPL30	GC08M098024
RPL34	GC04P108620
SNRPD1	GC18P021612
SNRPD2	GC19M089057
SNU13	GC22M074899
CCT4	GC02M061868
HNRNPL	GC19M038836
PFN2	GC03M149964
RPS4X	GC0XM072255
TBC1D5	GC03M017157
MUC16	GC19M008848
PLXNA4	GC07M132123
RPL38	GC17P102353
SLC25A31	GC04P127730
SNRPF	GC12P095858
USP44	GC12M095516
CCT6A	GC07P056051
HNRNPM	GC19P008444
NACA	GC12M056712
NGB	GC14M077265
WBP11	GC12M014784
CCT8	GC21M029055
MAP4	GC03M047850
MYL6B	GC12P059634
PDIA6	GC02M010784
RPL36A	GC0XP101394
RUFY1	GC05P179550
SNRPC	GC06P125606
TEX264	GC03P056070
YTHDF3	GC08P063168
ERH	GC14M069380
FAM120A	GC09P098492
KSR2	GC12M117453
ABRAXAS2	GC10P124987
ACTBL2	GC05M057480
CNTNAP4	GC16P078874
H2AC21	GC01M159591
KBTBD3	GC11M122004
RTL1	GC14M118720
RUFY3	GC04P070740
KIAA1614	GC01P180913
SRSF8	GC11P095066
TUBA4B	GC02P219253
IGKV1-5	GC02M092243
IGLV3-19	GC22P064631
NET1	GC10P005414
AIFM1	GC0XM130129
BRD4	GC19M019718
PDCD1	GC02M241849
NDUFS7	GC19P101884
LPIN2	GC18M003695
SIAH2	GC03M150741
CIAO1	GC02P096385
LPIN3	GC20P041340
CIAO2A	GC15M144234
OTUD1	GC10P023439
RIPK1	GC06P005992
AURKA	GC20M056370
SHH	GC07M155799
GATA3	GC10P008045
TGFB2	GC01P218345
GFRA1	GC10M116056
PKN2	GC01P088684
UBR2	GC06P125687
MIR208A	GC14M023388
MIR29B2	GC01M207830
MIR1228	GC12P057194
MIR572	GC04P023728
MIR153-2	GC07M157574
MIR194-1	GC01M220118
NFKBIA	GC14M035401
MPO	GC17M058269
ABCC1	GC16P015949
CASP6	GC04M109688
TRPV1	GC17M003565
SPP1	GC04P087975
EHHADH	GC03M185190
MALAT1	GC11P084571
MIR21	GC17P102034
DLEU2	GC13M049913
HOXA11-AS	GC07P027184
MIR148B	GC12P054337
MIR148A	GC07M025950
MIR328	GC16M067272
MIR330	GC19M089054
MIR369	GC14P115599
MIR376C	GC14P115603
MIR374A	GC0XM074300
DHRS4-AS1	GC14M023938
MIR374B	GC0XM074231
MIR660	GC0XP050013
ZNF561-AS1	GC19P102275
LCAL1	GC06M079274
MIR19B2	GC0XM134433
MIR421	GC0XM074218
PAXIP1-DT	GC07P156189
ACAP2-IT1	GC03M195280
LINC00648	GC14M047753
MIR374C	GC0XP074218
BRAF	GC07M140762
CASP8	GC02P201233
MAPT	GC17P045894
IDO1	GC08P039891
UBE2L3	GC22P021549
SPI1	GC11M120844
DDIT4	GC10P072273
GPX2	GC14M064939
SF3B2	GC11P066050
RNF31	GC14P024146
MCU	GC10P072692
IL4I1	GC19M089223
TRIM36	GC05M115124
HOTAIR	GC12M053962
RMRP	GC09M035655
MIR149	GC02P240456
MIR182	GC07M129770
MIR139	GC11M072615
MIR181A2	GC09P124692
MIR23B	GC09P095085
MIR138-1	GC03P044115
MIR608	GC10P100974
PRDM16-DT	GC01M013019
MIR492	GC12P094834
MIR873	GC09M028888
MIR576	GC04P109488
RUNX1-IT1	GC21M035037
ST3GAL6-AS1	GC03M098714
LINC00926	GC15P148505
MIR383	GC08M014853
MIR4423	GC01P085133
LINC00538	GC01P213924
MIR4715	GC15M025848
MIR609	GC10M104218
SPACA6-AS1	GC19M051682
LNCTAM34A	GC01P011619
MIR1291	GC12M048654
ENSG00000271806	GC01M012977
CHEK2	GC22M028687
CFTR	GC07P117287
FGFR4	GC05P177086
FOXO1	GC13M040555
SMARCA4	GC19P102331
CDC42	GC01P022052
GNAS	GC20P058839
NPM1	GC05P171387
VCP	GC09M035056
CPS1	GC02P210477
EEF2	GC19M003976
NLRP3	GC01P247416
CAD	GC02P027217
GRN	GC17P044345
IL1B	GC02M112829
MALT1	GC18P058671
MIF	GC22P023894
MUC1	GC01M155185
HADHB	GC02P026243
HCFC1	GC0XM153947
OGT	GC0XP071674
PPARGC1A	GC04M023755
FHL2	GC02M105357
HTR1D	GC01M023191
HUWE1	GC0XM053532
RPS6KB2	GC11P067428
TXN	GC09M110243
ULK1	GC12P131894
C1QBP	GC17M005432
SF3B1	GC02M197453
ABCA4	GC01M093992
ASXL1	GC20P039399
BAMBI	GC10P028946
COPB2	GC03M139355
KPNB1	GC17P047649
MYO9B	GC19P102623
RB1CC1	GC08M052622
RBBP4	GC01P032651
AHCYL1	GC01P109984
CEACAM5	GC19P103154
CENPF	GC01P214603
DIAPH3	GC13M059665
EFTUD2	GC17M071846
GPX1	GC03M053491
GUCY1A1	GC04P155667
KPNA2	GC17P068035
PRMT7	GC16P076357
RPS10	GC06M090871
RPS27A	GC02P055231
RUVBL2	GC19P048993
ALOX12B	GC17M017003
ANO6	GC12P045215
CBX5	GC12M054230
COPA	GC01M160288
NLRP2	GC19P054953
NNT	GC05P043602
POLR2B	GC04P056977
POLR2E	GC19M001086
PRPF8	GC17M001650
RPS12	GC06P132814
RPS23	GC05M082273
TNPO1	GC05P072816
ALOX15B	GC17P008039
BNIP3	GC10M131966
CISD2	GC04P102868
COPB1	GC11M014436
DNAJA1	GC09P033025
ID1	GC20P031605
MAGED2	GC0XP054807
MSRB3	GC12P065279
NLRP7	GC19M054923
RBBP7	GC0XM016839
ALDH1L1	GC03M126103
ALDH1L2	GC12M105019
BNIP3L	GC08P026383
CDO1	GC05M115804
HAT1	GC02P171922
RBM10	GC0XP056552
ARCN1	GC11P118572
ASXL2	GC02M025733
COPE	GC19M018899
DLX2	GC02M172099
DNAJA2	GC16M046955
FAT1	GC04M186587
ID3	GC01M023557
PCMT1	GC06P149749
RPS15	GC19P001438
TXNIP	GC01M145992
COPG1	GC03P129249
NAP1L4	GC11M002944
RCN2	GC15P076931
RNF113A	GC0XM119870
UBE2O	GC17M076389
FOXK2	GC17P082519
GOLGA4	GC03P037243
HCFC2	GC12P104064
KLHDC2	GC14P049974
RPL24	GC03M101681
ARMC5	GC16P066119
BTN3A1	GC06P026402
COPG2	GC07M130506
MUC20	GC03P195720
SNRPA1	GC15M101281
DUSP26	GC08M033591
GCN1	GC12M120128
NAP1L5	GC04M088695
RAB13	GC01M153981
SIGLEC9	GC19P103530
SPRR1A	GC01P152984
ANKHD1	GC05P150678
FOXK1	GC07P004682
TRIM46	GC01P155173
LANCL2	GC07P055365
FOXI2	GC10P127737
FOXI3	GC02M088446
OTUD6A	GC0XP070062
MIR125A	GC19P103569
LINC01554	GC05P095838
MIR590	GC07P074191
MIR199B	GC09M128244
PAPPA-AS1	GC09M116398
MIR124-1	GC08M009903
BCAR4	GC16M017967
LOXL1-AS1	GC15M144451
MIR532	GC0XP056752
MIR7-1	GC09M106944
MIR1306	GC22P020086
MIR502	GC0XP050014
RPPH1	GC14M026442
H1-10-AS1	GC03P138238
LINC00426	GC13M030527
LINC01191	GC02P141248
FAM225A	GC09P113112
MIR329-1	GC14P115596
RNF217-AS1	GC06M124563
SCARNA10	GC12P006510
UNC5B-AS1	GC10M071214
TRP-AGG2-5	GC14M026459
HOXB-AS2	GC17P101835
LINC01004	GC07M104950
LINC01060	GC04P188372
LINC01093	GC04M184893
MT-TP	GCMTM015957
ZNF337-AS1	GC20P025624
EIF2AK3-DT	GC02P089112
MIR1244-3	GC12M027969
MIR4485	GC11M011427
