## Supplementary material for "Lipoxin A_4_/FPR2 signaling mitigates ferroptosis of alveolar epithelial cells via NRF2-dependent pathway during lung ischemia-reperfusion injury": Table S3

### Sheet: Lipid species
p-value threshold	0.05	Raw
	t.stat	p.value	negLOG10(p)	FDR
4_Plasmanyl-PE(O-18:0/22:5)+H _780.5892_9.08	-5.6056	0.00022593	3.646	0.069051
1_CE(22:6)+NH4_714.6173_13.4	5.2137	0.00039345	3.4051	0.069051
4_PG(16:0_22:6)-H _793.5034_6.84__n	4.773	0.00075362	3.1228	0.088173
1_PE(18:0_22:4)-H _794.571_8.76__n	-4.5693	0.0010273	2.9883	0.090145
4_PC(15:0_22:4)+H _796.5836_8.77	-4.4231	0.0012879	2.8901	0.090408
1_PE(18:0_20:4)-H _766.5392_8.31__n	-4.196	0.0018404	2.7351	0.093237
4_LPC(13:0)+H _454.2927_1.41	-4.1895	0.0018594	2.7306	0.093237
1_PG(16:0_22:6)-H _793.5028_7.13__n	4.0972	0.0021541	2.6667	0.094513
4_OxPE(26:0_16:3(COOH))-H _854.5914_7.94__n	-3.9918	0.0025518	2.5932	0.095959
1_CE(20:4)+NH4_690.6173_13.73	3.9282	0.0028285	2.5484	0.095959
1_PG(16:0_22:5)-H _795.5184_7.3__n	3.8905	0.0030073	2.5218	0.095959
4_OxPC(22:0_24:1(OH)) _944.7681_13.37	3.5561	0.005215	2.2827	0.14504
3_MSDIAL_LPC 16:0-SN1;[M+H]+_496.3402_1.36	-3.5383	0.005372	2.2699	0.14504
1_Plasmenyl-PE(P-16:0/20:4)+H _724.5268_7.98	-3.436	0.0063745	2.1956	0.15982
4_Cer(d10:0_24:0)+HCO2 _584.5256_8.35__n	3.3711	0.0071077	2.1483	0.16632
1_PE(16:0_20:4)-H _738.5079_7.71__n	-3.3284	0.007639	2.117	0.16758
4_LPC(18:3)+H _518.3218_1.37	-3.2882	0.0081753	2.0875	0.1688
4_PC(15:0_22:5)+H _794.567_8.55	-3.2014	0.0094686	2.0237	0.18464
4_PC(13:0_18:2)+H _716.521_7.82	-3.1646	0.01008	1.9965	0.18622
4_Plasmanyl-PC(O-16:0/18:3)+H _742.5729_7.94	-3.1211	0.010853	1.9644	0.19047
4_PC(13:0_18:1)+Na _740.5194_7.71	-3.0729	0.011782	1.9288	0.19693
1_PE(18:0_22:6)-H _790.5389_8.12__n	-2.9736	0.013959	1.8551	0.21899
4_OxPC(17:0_19:4(COOH))+H _812.5425_7.14	2.9112	0.015534	1.8087	0.21899
4_OxPE(21:0_19:4(COOH))-H _824.5456_7.18__n	2.9107	0.015547	1.8084	0.21899
4_PC(13:0_20:2)+Na _766.5349_7.74	-2.9046	0.015709	1.8039	0.21899
4_Sulfatide(d15:0_18:0)-H _766.5152_7.6__n	2.8722	0.016607	1.7797	0.21899
1_Plasmenyl-PE(P-16:0/20:4)-H _722.5129_7.92__n	-2.8638	0.016846	1.7735	0.21899
4_SM(d15:1_26:0)+H _801.6835_9.88	-2.8308	0.017828	1.7489	0.22349
4_OxPC(20:2_16:1(COOH))+H _814.5577_7.32	2.8014	0.018748	1.727	0.22595
1_AcCar(2:0)+H_204.1231_0.47	-2.7603	0.02012	1.6964	0.22595
4_LPC(15:0)+H _482.3245_2.41	-2.7535	0.020356	1.6913	0.22595
4_OxPE(22:2_19:4(COOH))-H _834.5277_8.3__n	-2.6999	0.022318	1.6513	0.22595
4_OxPC(22:4_19:4(COOH))+HCO2 _918.5483_7.41__n	2.6969	0.022432	1.6491	0.22595
4_PC(14:0_22:5)+H _780.5521_7.19	2.6857	0.022867	1.6408	0.22595
4_PC(15:0_22:6)+H _792.5514_8.13	-2.6628	0.023786	1.6237	0.22595
1_Plasmenyl-PC(P-16:0/16:0)+H _718.5732_8.4	-2.6527	0.024202	1.6162	0.22595
4_CerP(d19:0_2:0)+H _438.2981_1.67	-2.6365	0.024882	1.6041	0.22595
4_PC(13:0_22:3)+H _770.5679_8.58	-2.6326	0.02505	1.6012	0.22595
4_PI(16:0_22:6)-H _881.5196_7__n	2.6313	0.025105	1.6002	0.22595
4_OxTG(14:0_18:4_10:2(CHO))+NH4 _742.5594_7.53	2.5772	0.027549	1.5599	0.23401
1_PE(16:0_18:1)-H _716.5236_8.3__n	-2.5687	0.027953	1.5536	0.23401
1_DG(18:0_20:4)+NH4_662.572_9.26	-2.5553	0.028602	1.5436	0.23401
1_PE(18:0_18:1)-H _744.5553_8.96__n	-2.5533	0.028703	1.5421	0.23401
4_LPE(16:0)-H_452.2785_1.39__n	-2.5406	0.029334	1.5326	0.23401
3_MSDIAL_LPC 18:0-SN1;[M+H]+_524.3717_2.31	-2.514	0.030702	1.5128	0.23948
4_Plasmanyl-PC(O-16:0/20:3)+H _770.604_8.06	2.4916	0.031903	1.4962	0.24117
4_Plasmenyl-PE(P-18:0/22:6)+H _776.5573_8.4	-2.4845	0.032293	1.4909	0.24117
4_Plasmanyl-PC(O-16:0/16:1)+HCO2 _762.5654_7.9__n	2.4642	0.033437	1.4758	0.2432
1_PE(16:0_18:2)-H _714.508_7.84__n	-2.4499	0.034261	1.4652	0.2432
4_CerP(d19:0_2:0)-H _436.2838_1.65__n	-2.4273	0.035612	1.4484	0.2432
4_PC(13:0_20:1)+H _746.5679_8.96	-2.4223	0.035922	1.4446	0.2432
4_PG(12:0_22:2)-H _745.5022_7.85__n	2.4158	0.036323	1.4398	0.2432
4_SM(d13:0_22:1)+H _717.5906_7.8	-2.402	0.037187	1.4296	0.2432
4_OxPE(23:0_15:0(CHO))-H _788.5807_7.97__n	2.3948	0.037647	1.4243	0.2432
1_Plasmanyl-PC(O-16:0/16:0)+HCO2_764.5813_8.48__n	2.3877	0.038108	1.419	0.2432
4_OxPC(17:1(OH)_22:5(OOOO)) _900.5582_7.02	2.3654	0.039589	1.4024	0.24543
4_PC(10:0_24:1)+Na _782.5667_7.59	-2.361	0.039883	1.3992	0.24543
4_SM(d17:1_24:1)+H _799.6676_9.15	-2.3512	0.040556	1.3919	0.24543
4_PC(8:0_23:0)+Na _742.5352_7.84	-2.3299	0.042061	1.3761	0.24902
4_PC(13:0_20:2)+H _744.5522_8.42	-2.3123	0.043341	1.3631	0.24902
4_LPE(18:0)-H_480.3102_2.4__n	-2.3095	0.043543	1.3611	0.24902
4_Plasmanyl-PC(O-16:0/18:2)+H _744.5878_8.03	2.2963	0.044537	1.3513	0.24902
4_PC(15:1_22:6)+H _790.5356_7.59	-2.2942	0.044696	1.3497	0.24902
4_Plasmanyl-PE(O-18:0/22:5)+H _780.5892_9.27	-2.2429	0.048761	1.3119	0.26407
1_Cholesterol-H2O_369.3512_13.73	2.2327	0.049615	1.3044	0.26407
